# DRscDB: A single-cell RNA-seq resource for data mining and data comparison across species

**DOI:** 10.1101/2021.01.29.428862

**Authors:** Yanhui Hu, Sudhir Gopal Tattikota, Yifang Liu, Aram Comjean, Yue Gao, Corey Forman, Grace Kim, Jonathan Rodiger, Irene Papatheodorou, Gilberto dos Santos, Stephanie E. Mohr, Norbert Perrimon

**Affiliations:** Department of Genetics, Blavatnik Institute, Harvard Medical School, 77 Avenue Louis Pasteur, Boston, MA 02115, USA; Drosophila RNAi Screening Center, Harvard Medical School, 77 Avenue Louis Pasteur, Boston, MA 02115, USA; European Molecular Biology Laboratory, European Bioinformatics Institute, EMBL-EBI, Wellcome Trust Genome Campus, Hinxton CB10 1SD, UK; The Biological Laboratories, Harvard University, 16 Divinity Avenue, Cambridge, MA 02138, USA; Howard Hughes Medical Institute, 77 Avenue Louis Pasteur, Boston, MA 02115, USA

**Author notes:** Contributed equally (Yanhui Hu, Sudhir Gopal Tattikota, Yifang Liu).

**Keywords:** single-cell RNA-seq, model organisms, data mining, cross-species analysis

## Abstract

With the advent of single-cell RNA sequencing (scRNA-seq) technologies, there has been a spike in studies involving scRNA-seq of several tissues across diverse species including *Drosophila.* Although a few databases exist for users to query genes of interest within the scRNA-seq studies, search tools that enable users to find orthologous genes and their cell type-specific expression patterns across species are limited. Here, we built a new search database, called DRscDB (https://www.flyrnai.org/tools/single_cell/web/) to address this need. DRscDB serves as a comprehensive repository for published scRNA-seq datasets for *Drosophila* and the relevant datasets from human and other model organisms. DRscDB is based on manual curation of *Drosophila* scRNA-seq studies of various tissue types and their corresponding analogous tissues in vertebrates including zebrafish, mouse, and human. Of note, our search database provides most of the literature-derived marker genes, thus preserving the original analysis of the published scRNA-seq datasets. DRscDB serves as a web-based user interface that allows users to mine, utilize and compare gene expression data pertaining to scRNA-seq datasets from the published literature.
