## Supplementary table1 for "DRscDB: A single-cell RNA-seq resource for data mining and data comparison across species"

### Sheet: Sheet1
Database	Species	Advantages	Limitations	Ortholog search feature?	Reference	PMID	URL
ASAP	Multiple	Can reanalyze scRNA-seq data sets.	Relies on users to upload data.	No	Gardeux et al., 2017; David et al., 2020	28541377; 32449934	https://asap.epfl.ch/
CancerSEA	Human	Provides a cancer single-cell functional state atlas	Features only cancer specific studies	No	Yuan et al., 2019	30329142	http://biocc.hrbmu.edu.cn/CancerSEA/home.jsp
CellAtlasSearch	Human	Human single-cell RNA-seq search engine	Human centric	No	Srivastava et al., 2018	29788498	http://www.cellatlassearch.com/
CellMarker	Human, Mouse	CellMarker provides a comprehensive and accurate resource of cell markers for various cell types in tissues of human and mouse.	Human and mouse centric	No	Zhang et al., 2019	30289549	http://biocc.hrbmu.edu.cn/CellMarker/
DVEX	Drosophila	The Drosophila Virtual Expression eXplorer enables the exploration of single-cell transcriptomes of stage 6 Drosophila embryo.	Only for Drosophila embryo.	No	Karaiskos et al., 2017	28860209	https://shiny.mdc-berlin.de/DVEX/
Human Cell Atlas (HCA)	Human	The HCA Data Portal stores and provides single-cell data contributed by labs around the world.	Only for human	No	Regev et al., 2017	29206104	https://data.humancellatlas.org/
Human Cell Landscape (HCL)	Human	scHCL allows for searching and visualizing genes in the selected samples and scHCL can help in identifying cell types in users' data	Human centric	No	Han et al., 2020	32214235	http://bis.zju.edu.cn/HCL/
JingleBells	Multiple	A repository of all immune related scRNA-seq papers.	Not a gene search tool	No	Ner-Gaon et al., 2017	28416714	http://jinglebells.bgu.ac.il/
KIT (Kidney Interactive Transcriptomics)	Human, Mouse	KIT allows users to query gene expression from mouse or human kidney and human kidney organoid single cell datasets.	Mainly for kidney related studies	No	The Humphreys Lab	N.A.	http://humphreyslab.com/SingleCell/
Mouse Cell Atlas	Mouse	Features more than 400,000 single cells covering all of the major mouse organs and constructed a basic scheme for a mouse cell atlas (MCA)	Mainly for mouse tissues	No	Han et al., 2018	29474909	http://bis.zju.edu.cn/MCA/
PanglaoDB	Human, Mouse	User friendly portal to search genes of interest in human and mouse scRNA-seq experiments.	Limited to Mouse and Human only	Yes	Franzén et al., 2019	30951143	https://panglaodb.se/
SC2disease	Human	SC2disease is a manually curated database which allows for gene, cell type marker, and biomarker search in human disease contexts.	Only for human	No	Zhao et al., 2020	33010177	http://easybioai.com/sc2disease/
SCDevDB	Human	Gene search function available.	Only 10 Human scRNA-seq datasets.	No	Wang et al., 2019	31611909	https://scdevdb.deepomics.org/
SCope	Multiple	Genes can be searched in various datasets.	No ortholog search feature.	No	Davie et al., 2018	29909982	http://scope.aertslab.org/
SCPortalen	Human, Mouse	Search, explore, and download scRNA-seq datasets.	Not a gene search tool and limited to Human and mouse papers.	No	Abugessaisa et al., 2018	29045713	http://single-cell.clst.riken.jp/
scQuery	Mouse	A fast web server to search genes in various data sets.	Mouse specific database	No	Alavi et al., 2018	30425249	https://scquery.cs.cmu.edu/
scRNASeqDB	Human	Online interface allowing users to search genes across cell types, query and visualize data between cell types.	Only human centric	No	Cao et al., 2017	29206167	https://bioinfo.uth.edu/scrnaseqdb/
Singe Cell Studies	Multiple	A central repository to find scRNA-seq papers.	No gene search function.	No	Svensson et al., 2020	33247933	http://www.nxn.se/single-cell-studies
Single cell Expression Atlas	Multiple	A versatile gene search engine featuring 14 species (including Drosophila) and over 150 scRNA-seq studies.	Ortholog feature is limited to same gene name across species.	Yes	Papatheodorou et al., 2020	31665515	https://www.ebi.ac.uk/gxa/sc/home
Single Cell PORTAL	Multiple	A repository of >230 scRNA-seq studies where genes can be searched	Ortholog feature is limited to same gene name across species.	Yes	Broad Institute	N.A.	https://singlecell.broadinstitute.org/single_cell
Tabula Muris	Mouse	Tabula muris data allow for direct and controlled comparison of gene expression in cell types shared between tissues, such as immune cells from distinct anatomical locations.	Mouse specific database	No	Tabula Muris Consortium et al., 2018	30283141	https://tabula-muris.ds.czbiohub.org/
Vascular Single Cells database	Mouse	This database has the option of searching gene expression in vascular single cells	Only for vascular single cells and vessel-associated cell types.	No	He et al., 2018	30129931	http://betsholtzlab.org/VascularSingleCells/database.html
