## Supplementary table2 for "DRscDB: A single-cell RNA-seq resource for data mining and data comparison across species"

### Sheet: Sheet1
PubMed_ID	paper title	# dataset	dataset name(s)	species	tissue type	ontology	stage	genotype	treatment/condition	sc or snRNA-seq?	# cell/nuclei	avg read/cell	avg genes/cell	# total gene	platforms	clustering method	pseudotime	batch correction	no of clusters	data in supp table	web link available	URL landing page	GEO	GEO URL	comments
32162708	Temporal specificity and heterogeneity of Drosophila immune cells	3	WT,wasp,combined	Drosophila	Blood	Hemolymph	Larva	Oregon-R	WT,Wasp infestation	Cells	8058	32365	1250	Not reported	10x Genomics	Seurat, SCENIC	RNA velocity, Monocle	Not reported	16	Y	N	N/A	E-MTAB-8690	www.ebi.ac.uk/arrayexpress/experiments/E-MTAB-8698/
32396065	A single-cell survey of Drosophila blood	4	combined,wounded,unwounded,wasp infested	Drosophila	Blood	Hemolymph	Larva	w;Hml-Gal4,UAS-2XEGFP; and Oregon-R	wounded,unwounded,wasp infested	Cells	19458	36746	1010	10392	10x Genomics, inDrop, Drop-seq	Seurat, Harmony	Monocle-3	Harmony	17	Y	Y	https://www.flyrnai.org/scRNA/blood/	GSE146596	https://www.ncbi.nlm.nih.gov/geo/query/acc.cgi?acc=GSE146596
32487456	Single-cell RNA sequencing identifies novel cell types in Drosophila	1	alll	Drosophila	Blood	Blood	Larva	W1118	None	Cells	3424	12134	1211	Not reported	10x Genomics	Seurat	Monocle	Not reported	5	N	N
29909982	A Single-Cell Transcriptome Atlas of the Aging Drosophila Brain.	8	age_0,age_1,age_3,age_6,age_9,age_15,age_30,age_50	Drosophila	Brain	Brain	Adult	DGRP, w1118	WT,Aging	Cells	56902	53553	1308	12436	10x Genomics	Seurat	Not reported	Not reported	87	Y	Y	https://aertslab.org/#scenic	GSE107451	https://www-ncbi-nlm-nih-gov.ezp-prod1.hul.harvard.edu/geo/query/acc.cgi?acc=GSE107451
31746739	Single cell transcriptome atlas of the Drosophila larval brain.	3	WT,starved,combined	Drosophila	Brain	Brain	Larva	Canton-S	WT, Starvation	Cells	4645	545512	1962	Not reported	10x Genomics	Seurat	N	Seurat R	27	Y	N		GSE134722	https://www.ncbi.nlm.nih.gov/geo/query/acc.cgi?acc=GSE134722
28860209	TheÂ DrosophilaÂ embryo at single-cell transcriptome resolution	1	all	Drosophila	Embryo	Embryo	Embryo	y1 w1118; P{st.2::Gal4}; P{vnd::dsRED}	None	Cells	7975	84755	1159	Not reported	Drop-seq	Seurat	None	Not reported	9	Y	Y	www.dvex.org	GSE95025	https://www.ncbi.nlm.nih.gov/geo/query/acc.cgi?acc=GSE95025
30479347	Single cell RNA-sequencing identifies a metabolic aspect of apoptosis in Rbf mutant	4	combined,combined_rbf,combined_WT,WT	Drosophila	eye disc	eye disc	Larva	"y, v; attp2", "Rbf120a/FM7, GFP"	WT, Combined Mutant	Cells	5203	Not reported	Not reported	Not reported	Drop-seq	Seurat	Not reported	Not reported	15	Y	Y		GSE115476, E-MTAB-7195	https://www.ncbi.nlm.nih.gov/geo/query/acc.cgi?acc=GSE115476, https://www.ebi.ac.uk/arrayexpress/experiments/E-MTAB-7195/
31851941	The Cellular Diversity and Transcription Factor Code of Drosophila Enteroendocrine Cells	1	WT	Drosophila	Intestine	Midgut	Adult	CG32547-KI-GAL4; UAS-GFP	None	Cells	4661	36000	1350	Not reported	10x Genomics	Seurat	None	Not reported	11	N	Y	https://xilab.shinyapps.io/database/	GSE132274	https://www.ncbi.nlm.nih.gov/geo/query/acc.cgi?acc=GSE132274	Generated Region-Specific Gene Enrichment (RSGE) Algorithm: https://github.com/fentouxungui/Fly-Midgut-EEs-scRNAseq
31915294	A cell atlas of the adult Drosophila midgut.	1	WT	Drosophila	Intestine	Midgut	Adult	esg:GFP/+; pros-Gal4, UAS-RFP/+	None	Cells	10605	Not reported	541	10095	10x Genomics, inDrop	Seurat, Slingshot	Slingshot	Seurat	22	Y	Y	https://www.flyrnai.org/scRNA/gut	GSE120537	https://www.ncbi.nlm.nih.gov/geo/query/acc.cgi?acc=GSE120537
32900993	Single-cell transcriptome maps of myeloid blood cell lineages in Drosophila	4	merged,72hr,96hr,120hr	Drosophila	Lymph gland	Embryonic/larval lymph gland	Larva	Oregon R	None	Cells	22645	Not reported	1477	15540	Drop-seq	Seurat	Monocle 3	Seurat	11	Y	N		GSE141273	https://www-ncbi-nlm-nih-gov.ezp-prod1.hul.harvard.edu/geo/query/acc.cgi?acc=GSE141273
32175841	An abundant quiescent stem cell population in Drosophila Malpighian tubules protects principal cells from kidney stones	1	WT	Drosophila	Malpighian Tubules	Malpighian tubule	Adult	Oregon-R	None	Cells	710	Not reported	1611	Not reported	10x Genomics	Seurat	N	Not reported	5	Y	Y	https://www.ncbi.nlm.nih.gov/bioproject/PRJNA595625
31919193	A single-cell atlas of the developing Drosophila ovary identifies follicle stem cell progenitors	2	low resolution,high resolution	Drosophila	Ovary	Ovary	Larva	-	None	Cells	1747	Not reported	3230	10610	10x Genomics	Seurat	G-TRACE	Not reported	7	Y	N	N/A	GSE131971	https://www.ncbi.nlm.nih.gov/geo/query/acc.cgi?acc=GSE131971	UMI/cell, genes/cell and total genes detected were averaged over the two reported replicates.
32339165	A single-cell atlas of adult Drosophila ovary identifies transcriptional programs and somatic cell lineage regulating oogenesis	1	all	Drosophila	Ovary	Ovary	Adult	w-	None	Cells	7053	28995	1300	11782	10x Genomics	Seurat	Monocle	Canonical correlation analysis (CCA)	32	Y	N		GSE146040	https://www.ncbi.nlm.nih.gov/geo/query/acc.cgi?acc=GSE146040
33159074	A Single-Cell Atlas and Lineage Analysis of the Adult Drosophila Ovary	1	all	Drosophila	Ovary	Ovary	Adult	Canton S	None	Cells	14000	Not reported	Not reported	Not reported	10x Genomics	CellFindR, Seurat	Monocle	Not reported	26	Y	N		GSE136162	https://www.ncbi.nlm.nih.gov/geo/query/acc.cgi?acc=GSE136162
31418408	Testis Single-Cell RNA-seq Reveals the Dynamics of De Novo Gene Transcription and Germline Mutational Bias in Drosophila	1	all	Drosophila	Testis	Testis	Adult	DGRP-RAL517	None	Cells	5000	85312	4185	426563073	10x Genomics	Seurat	Monocle	Not reported	9	Y	N
31363221	Gene expression atlas of a developing tissue by single cell expression correlation analysis	1	all	Drosophila	Wing disc	Wing disc	Larva	W1118	None	Cells	1644	Not reported	1134	Not reported	Drop-seq	Seurat	None	Seurat	5	Y	N		GSE127832	https://www-ncbi-nlm-nih-gov.ezp-prod1.hul.harvard.edu/geo/query/acc.cgi?acc=GSE127832	Clustering data derived from combined dataset
31455604	Single cell transcriptomic landscapes of pattern formation, proliferation and growth in Drosophila wing imaginal discs	1	all	Drosophila	Wing disc	Wing disc	Larva	"FRT82B", "scrib1FRT82B/TM6B"	Developmental stages	Cells	5202	109258	2948	Not reported	10x Genomics	Seurat	None	Not reported	6	Y	Y	http://drosophilayanlab-virtual-wingdisc.ust.hk:3838/v2/	GSE133204	https://www-ncbi-nlm-nih-gov.ezp-prod1.hul.harvard.edu/geo/query/acc.cgi?acc=GSE133204
32815271	A cell atlas of adult muscle precursors uncovers early events in fibre-type divergence in Drosophila	3	merged,Notum,Cherry	Drosophila	Wing disc	Wing disc	Larva	1151‐GAL4; 1151>mCherry‐RNAi	None	Cells	11527	Not reported	500	Not reported	Drop-seq	Seurat	None	Not reported	26	Y	N		GSE138626	https://www-ncbi-nlm-nih-gov.ezp-prod1.hul.harvard.edu/geo/query/acc.cgi?acc=GSE138626
28428369	Single-cell RNA-seq reveals new types of human blood dendritic cells, monocytes and progenitors	1	all	Human	Blood	Blood	Adult	-	None	Cells	1081	~1-2 million	5426	21581	Smart-Seq2	Seurat	None	Not reported	10	Y	N	N/A	GSE94820	https://www.ncbi.nlm.nih.gov/geo/query/acc.cgi?acc=GSE94820
31413257	A general approach for detecting expressed mutations in AML cells using single cell RNA-sequencing	1	all	Human	Bone marrow	Bone marrow	Adult	-	AML	Cells	89827	192427	1851	20090	10x Genomics	Seurat	None	Not reported	19	N	Y	https://github.com/genome/scrna_mutations
30526881	Human Intestinal Organoids Maintain Self-Renewal Capacity and Cellular Diversity in Niche-Inspired Culture Condition	1	all	Human	Intestine	Intestine	Adult	-	None	Cells	2459	223082	2870	20599	10x Genomics	Seurat	None	Mutual nearest neighbors	8	Y	N		GSE119969	https://www.ncbi.nlm.nih.gov/geo/query/acc.cgi?acc=GSE119969
31753849	Single-cell transcriptome analysis reveals differential nutrient absorption functions in human intestine	4	Rectum,Intestine,Ileum,Colon	Human	Intestine	Intestine	Adult	-	Neuroendocrine/Adenocarcinoma	Cells	14537	Not reported	Not reported	Not reported	10x Genomics	Seurat	None	Canonical correlation analysis (CCA)	7	Y	N		GSE125970	https://www.ncbi.nlm.nih.gov/geo/query/acc.cgi?acc=GSE125970
29870722	Progressive Recruitment of Mesenchymal Progenitors Reveals a Time-Dependent Process of Cell Fate Acquisition in Mouse and Human Nephrogenesis	1	all	Human	Kidney	Kidney	Fetal	-	None	Cells	8000	Not reported	Not reported	Not reported	10x Genomics	Seurat, Gaussian Mixture Model	Monocle 2	Not reported	22	Y	N		Ã GSE112570	https://www.ncbi.nlm.nih.gov/geo/query/acc.cgi?acc=GSE112570
30789893	Single-cell transcriptomics reveals gene expression dynamics of human fetal kidney development	6	combined,wk09,wk11,wk13,wk16,wk18	Human	Kidney	Kidney	Fetal	-	None	Cells	8503	Not reported	1789	Not reported	10x Genomics	scran	Monocle 2	Mutual nearest neighbors	22	Y	Y	Ã http://www.semraulab.com/kidney	GSE114530	https://www.ncbi.nlm.nih.gov/geo/query/acc.cgi?acc=GSE114530
31506348	The single-cell transcriptomic landscape of early human diabetic nephropathy	1	all	Human	Kidney	Kidney	Adult	-	None	Nuclei	23980	Not reported	2541	Not reported	10x Genomics	Seurat	None	Not reported	12	Y	Y	http://humphreyslab.com/SingleCell/	Ã GSE131882	https://www.ncbi.nlm.nih.gov/geo/query/acc.cgi?acc=GSE131882
9000000002	Novel Human Kidney Cell Subsets Identified by Mux-Seq	1	WT	Human	Kidney	Kidney	Adult	-	None	Cells	45411	107863	1222	33694	10x Genomics	Seurat	Monocle 2	Not reported	37	Y	Y	www.kpmp.org
29980650	Single-Cell Transcriptomics of a Human Kidney Allograft Biopsy Specimen Defines a Diverse Inflammatory Response	5	Combined-Epithelia,Combined-Epithelia healthy,Combined-Epithelia allograft,healthy,allograft	Human	Kidney epithelium	Kidney epithelium	Adult	-	Allograft, healthy	Nuclei	4259	50000	Not reported	Not reported	inDrop	Seurat	Monocle	Not reported	6	N	N		GSE114156	https://www.ncbi.nlm.nih.gov/geo/query/acc.cgi?acc=GSE114156
31303374	A Single-Cell Transcriptomic Atlas of Human Neocortical Development during Mid-gestation	2	cluster,subcluster	Human	Neocortex	Brain	Mid-gestation	-	None	Cells	40000	52000	1049	Not reported	Drop-seq	Seurat	Monocle 2	Seurat	16	Y	Y	http://geschwindlab.dgsom.ucla.edu/pages/codexviewer
31042697	Single-cell transcriptomic analysis of Alzheimer's disease	1	all	Human	Prefrontal cortex	Brain	Adult	-	WT, Alzheimer's	Nuclei	80660	Not reported	Not reported	17926	10x Genomics	Fishers exact test	None	Not reported	40	Y	Y	Ã https://www.radc.rush.edu/docs/omics.htm https://www.synapse.org/#!Synapse:syn18485175
30315278	The adult human testis transcriptional cell atlas	1	all	Human	Testis	Testis	Adult	-	None	Cells	6490	250000	2500	Not reported	10x Genomics	Seurat	Slingshot	Not reported	13	Y	N		GSE120508	https://www.ncbi.nlm.nih.gov/geo/query/acc.cgi?acc=GSE120508
30726734	The Neonatal and Adult Human Testis Defined at the Single-Cell Level	4	LowRes Adult,LowRes Neonate,HighRes Adult,HighRes Neonate	Human	Testis	Testis	Adult	-	None	Cells	14862	Not reported	Not reported	Not reported	10x Genomics	Seurat, PAGODA2	Monocle	Seurat	5	Y	N		GSE124263	https://www.ncbi.nlm.nih.gov/geo/query/acc.cgi?acc=GSE124263
32855340	Mosquito cellular immunity at single-cell resolution	2	aedes,anopheles	Mosquito	Blood	Hemolymph	Adult	"M-form (An. coluzzii)","Liverpool strain"	WT, infected	Cells	5383	Not reported	Not reported	Not reported	10x Genomics	Seurat	None	Not reported	9	Y	Y	https://hemocytes.cellgeni.sanger.ac.uk/
27365425	A single-cell resolution map of mouse hematopoietic stem and progenitor cell differentiation	1	all	Mouse	Blood	Blood	Adult	C57BL/6	None	Cells	1656	>200,000	6558	Not reported	Illumina HiSeq	R	Ocone et al.	ComBat from SVA package	4	N	Y	http://blood.stemcells.cam.ac.uk/single_cell_atlas.html	GSE81682	https://www.ncbi.nlm.nih.gov/geo/query/acc.cgi?acc=GSE81682
29545511	Single-cell profiling of the developing mouse brain and spinal cord with split-pool barcoding	1	all	Mouse	Brain	Brain	Postnatal	C57BL/6 x DBA/2	None	Nuclei	156049	15063	677	Not reported	SPLiT-seq	Jaccard-Louvain	t-SNE	Not reported	73	Y	N		GSE110823	https://www.ncbi.nlm.nih.gov/geo/query/acc.cgi?acc=GSE110823
30840884	Single-Cell RNA-Seq Reveals Cellular Heterogeneity of Pluripotency Transition and X Chromosome Dynamics during Early Mouse Development	1	all	Mouse	Embryo	Embryo	Embryo	C57BL/6J CAST/EiJ hybrid	None	Cells	1724	Not reported	8577	12137	SMART-Seq2	DESeq2	DESeq2	Not reported	3	Y	N		GSE109071	https://www.ncbi.nlm.nih.gov/geo/query/acc.cgi?acc=GSE109071
29794128	A Single-Cell Transcriptome Atlas of the Mouse Glomerulus	1	all	Mouse	Glomerulus	Renal glomerulus	Adult	CD1	None	Cells	12954	9400	630	Not reported	Drop-seq	Seurat	None	Not reported	5	Y	Y	https://shiny.mdc-berlin.de/mgsca/	GSE111107	https://www-ncbi-nlm-nih-gov.ezp-prod1.hul.harvard.edu/geo/query/acc.cgi?acc=GSE111107
29144463	A single-cell survey of the small intestinal epithelium	1	all	Mouse	Intestine	Intestine	Adult	C57BL/6J or Lgr5-EGFP-IRES-CreERT2 (Lgr5–GFP)	WT, infected	Cells	53193	42697.5	1659.5	Not reported	10x Genomics, SMART-Seq2	Infomap graph-clustering algorithm	diffusion maps	ComBat	15	Y	Y	https://portals.broadinstitute.org/single_cell/study/small-intestinal-epithelium	GSE92332	https://www.ncbi.nlm.nih.gov/geo/query/acc.cgi?acc=GSE92332
29622724	Single-cell transcriptomics of the mouse kidney reveals potential cellular targets of kidney disease	1	all	Mouse	Kidney	Kidney	Adult	C57BL/6	None	Cells	43745	Not reported	Not reported	16383	10x Genomics	Seurat	Monocle 2	edgeR	16	Y	N		GSE107585	https://www.ncbi.nlm.nih.gov/geo/query/acc.cgi?acc=GSE107585
31689386	Single-Cell Profiling Reveals Sex, Lineage, and Regional Diversity in the Mouse Kidney	1	all	Mouse	Kidney	Kidney	Adult	C57BL6/J	None	Cells	31265	70446	1395	Not reported	10x Genomics	Seurat	None	Not reported	31	Y	Y	https://cello.shinyapps.io/kidneycellexplorer/	GSE129798	https://www.ncbi.nlm.nih.gov/geo/query/acc.cgi?acc=GSE129798
31118232	Single cell analysis of the developing mouse kidney provides deeper insight into marker gene expression and ligand-receptor crosstalk	1	all	Mouse	Kidney,Nephron Progenitor	Kidney,Nephron Progenitor	Fetal	"C57BL/6","Six2GCE"	None	Cells	5639	Not reported	2896	13116	10x Genomics	Seurat, edgeR	Monocle 2	Not reported	16	Y	N		GSE108291	https://www.ncbi.nlm.nih.gov/geo/query/acc.cgi?acc=GSE108291
29695820	Characterization of germ cell differentiation in the male mouse through single-cell RNA sequencing	1	all	Mouse	Testis	Testis	Adult	C57BL/6J	None	Cells	2552	54486	4558	26070	10x Genomics	Seurat	scater, monocle, scrat	Not reported	9	Y	N		GSE104556	https://www-ncbi-nlm-nih-gov.ezp-prod1.hul.harvard.edu/geo/query/acc.cgi?acc=GSE104556
31237565	Unified single-cell analysis of testis gene regulation and pathology in five mouse strains	1	all	Mouse	Testis	Testis	Adult	"C57BL/6J", "B6.129-Mlh3tm1Lpkn/J, B6;129S7-Hormad1tm1Rajk/Mmjax, B6;129 Cul4a-/-, C57BL/6J CNP-EGFP BAC-TRAP"	None	Cells	57600	1689	1292	Not reported	Drop-seq	SDA	SDA	SDA	32	Y	N		GSE113293	https://www.ncbi.nlm.nih.gov/geo/query/acc.cgi?acc=GSE113293
29608178	Simultaneous single-cell profiling of lineages and cell types in the vertebrate brain	1	all	Zebrafish	Brain	Brain	Juvenile	Danio rerio TL/AB strain	None	Cells	58492	22500	1300	3100	inDrop	Seurat	Monocle 2	Not reported	63	Y	Y	http://krishna.gs.washington.edu/content/members/aaron/fate_map/harvard_temp_trees/.	GSE105010	https://www.ncbi.nlm.nih.gov/geo/query/acc.cgi?acc=GSE105010
31018142	Single-Cell Transcriptomics Analyses of Neural Stem Cell Heterogeneity and Contextual Plasticity in a Zebrafish Brain Model of Amyloid Toxicity	4	merged,AB42,IL4,PBS	Zebrafish	Brain	Brain	Adult	Tg(her4.1:GFP)	WT, Aß42 treated, IL-4 treated	Cells	450	See comment	See comment	Not reported	10x Genomics	Seurat	Monocle	Not reported	20	Y	Y	http://www.kizillab.org/singlecell	GSE118577	https://www.ncbi.nlm.nih.gov/geo/query/acc.cgi?acc=GSE118577	Reads/cell and genes/cell available in violin plot format only
29576475	Comprehensive Identification and Spatial Mapping of Habenular Neuronal Types Using Single-Cell RNA-Seq	1	all	Zebrafish	Habenula	Brain	Larva	Tg(gng8-nfsB-CAAX-GFP)	None	Cells	7782	96000	709	Not reported	10x Genomics	Seurat	Not reported	Not reported	17	Y	Y	stackjoint.com, Search for Tags: "Pandey2017_WholeBrain," "Pandey2017_habenula"	GSE105115	https://www.ncbi.nlm.nih.gov/geo/query/acc.cgi?acc=GSE105115	Cluster labeling done ad hoc based on larval dataset
32092251	Single-Cell RNA Sequencing Reveals Size-Dependent Effects of Polystyrene Microplastics on Immune and Secretory Cell Populations from Zebrafish Intestines	1	all	zebrafish	Intestine	Intestine	Adult	Danio rerio	Polystyrene Microplastics	Cells	12000	100000	830	Not reported	10x Genomics	10× Cell Ranger	None	None	12	N	N		GSE136109	https://www.ncbi.nlm.nih.gov/geo/query/acc.cgi?acc=GSE136109
28878000	Dissecting hematopoietic and renal cell heterogeneity in adult zebrafish at single-cell resolution using RNA sequencing	1	all	Zebrafish	Kidney	Kidney	Adult	"Casper","Tg(Runx1+23:GFP); Tg(cd41:GFP); Tg(mpx:GFP); Tg(rag2:GFP); rag1-/-; Tg(lck:GFP)"	WT, rag1-deficient	Cells	3782	Not reported	811	Not reported	inDrop	Seurat	Monocle, ARIADNE	Not reported	17	Y	N		GSE100910	https://www.ncbi.nlm.nih.gov/geo/query/acc.cgi?acc=GSE100910
